# Molidustat Targets a Synthetic Lethal Vulnerability in APC-Mutant Colorectal Cancer through GSTP1 and PHD2 Co-Inhibition

**DOI:** 10.64898/2026.01.31.702998

**Authors:** Chiara Asselborn, Agata N. Makar, Jair G. Marques, Aslihan B. Akan, Athanasia Yiapanas, Carrie Jennings, Ana Perez Lopez, Jimi Wills, Asier Unciti Broceta, Kevin B. Myant, Alexander von Kriegsheim

## Abstract

Mutations in the adenomatous polyposis coli (APC) gene are a defining feature of colorectal cancer (CRC) and impose metabolic and stress-adaptation requirements that may create exploitable vulnerabilities. Prolyl hydroxylase domain (PHD) inhibitors have been explored as therapeutic agents in CRC, however, their mechanisms of action and off-target effects remain elusive. Serendipitously, we found that Molidustat, a PHD2 inhibitor, induced cell death in APC mutant CRC cells. Ablation of PHD2 alone did not affect cell viability, suggesting an off-target mechanism. Using thermal proteome profiling and chemical proteomics, we identify glutathione S-transferase P1 (GSTP1) as a previously unrecognised off-target of Molidustat and demonstrate direct inhibition of its enzymatic activity. Genetic ablation of PHD2 alone did not phenocopy the cytotoxic effects of Molidustat, whereas combined loss of PHD2 and GSTP1 induced synergistic proteomic changes associated with cell-cycle suppression and apoptotic signalling. Integrated proteomic and metabolomic analyses further revealed energetic and metabolic perturbations specific to simultaneous GSTP1 and PHD2 loss. Consistent with these findings, APC-mutant colonic organoids displayed selective sensitivity to Molidustat that was not reproduced by hydroxylase inhibition alone, supporting a synthetic lethal interaction between GSTP1 and PHD2 in APC-mutant contexts. Together, these results identify a functional interaction between GSTP1 and PHD2 in a subset of colorectal cancer and suggest that off-target engagement of GSTP1 contributes to the anti-tumour activity of Molidustat.
