## Supplementary Table 1 for "Molidustat Targets a Synthetic Lethal Vulnerability in APC-Mutant Colorectal Cancer through GSTP1 and PHD2 Co-Inhibition"

### Sheet: Sheet1
ΔTm50 hits			ΔY Hits
Protein.IDs	Shift	p.value	Protein.IDs	Shift	p.value
37316	1.97	0.026	RAB11FIP1	-1.92	0
AARS	1.45	0.045	STX10	-0.17	0.001
ACADVL	2.02	0.016	ARSE	0.14	0.002
ACTN4	1.18	0.042	TMEM30A	0.13	0.002
AK3	1.2	0.028	YKT6	0.17	0.003
ALDH7A1	1.66	0.028	EGLN1	0.45	0.003
AP2A2	1.7	0.008	NDUFA8	0.14	0.003
API5	1	0.048	ETFB	0.1	0.003
ARFGEF3	-3.96	0.018	BCAP31	0.21	0.005
ARHGDIB	1.9	0.001	GCDH	0.12	0.005
ARL3	1.81	0.005	GSTP1	0.24	0.005
ARRB1	1.97	0.002	GLB1	0.12	0.006
ASS1	1.51	0.005	MOCS2	-0.21	0.006
ATIC	1.75	0.015	CUL1	0.16	0.007
ATP1A1	1.16	0.02	ACOT7	0.19	0.007
ATP6V1B1	4.06	0.032	ABCE1	0.16	0.007
CALR	4.88	0.005	S100A11	0.21	0.007
CAND1	1.53	0.02	NFIC	0.43	0.007
CANT1	2.01	0.017	ST3GAL4	0.16	0.008
CAPN5	1.78	0.037	NDUFB10	0.1	0.008
CCDC127	2.31	0.044	ITGA1	0.13	0.009
CCT3	1.18	0.018	TNK2	-0.18	0.01
CCT4	1.37	0.009	LIN52	-0.21	0.01
CCT6A	1.14	0.002	WDR87	0.1	0.011
CCT8	1.06	0.04	ZMPSTE24	0.14	0.011
CDK5	1.43	0.006	RAN	0.14	0.012
CHRAC1	-2.02	0.048	CCDC9	-0.13	0.012
CLIC4	1.01	0.032	NAGPA	-0.2	0.012
COPS4	1.16	0.022	RPL5	0.15	0.013
COPS7B	1.45	0.007	CTSZ	0.14	0.013
COTL1	1.21	0.007	ATXN2L	-0.19	0.014
CPNE1	1.46	0.02	TRMT1	0.11	0.014
CPNE3	1.31	0.02	SERINC5	-0.2	0.014
CUL4A	1.71	0.014	GATC	0.2	0.014
DCUN1D1	1.22	0.012	ENO1	0.13	0.014
DCXR	2.03	0.015	PLD3	0.13	0.015
DDX24	4.64	0.023	RPP21	-0.23	0.015
DHX8	-1.06	0.031	FAM21C	0.14	0.015
DNAJC3	1.78	0.042	TM9SF2	0.12	0.015
DNAJC8	3.03	0.015	NME2P1	0.47	0.016
DYNC1LI1	1.9	0.031	NDUFS3	0.4	0.016
EEF2	1.5	0.039	LAMP2	0.23	0.016
EIF2S1	1.64	0.017	SDHA	0.15	0.016
EIF2S3_EIF2S3L	1.99	0.004	CD46	-0.48	0.017
EIF3J	1.98	0.036	TPI1	0.13	0.017
EMC2	2.22	0.038	C10orf76	0.3	0.017
EML2	1.11	0.033	RAB5C	0.12	0.018
ENO1	1.89	0.037	FAM117B	-0.14	0.018
ERGIC3	2.88	0.033	H2AFY	0.11	0.018
FAM91A1	1.12	0.034	HECTD3	-0.11	0.018
FBLL1	1.23	0.04	INSR	-0.2	0.02
FBXO30	-5.89	0.029	SQRDL	0.13	0.021
GALK2	2.44	0.037	MDH1	0.12	0.022
GALNT7	1.69	0.049	PKM	0.16	0.023
GBF1	1.87	0.036	DHPS	0.12	0.023
GCDH	1.98	0.034	FDX1L	-0.35	0.023
GDI2	1.29	0.012	ZFC3H1	0.32	0.023
GFPT1	1.89	0.024	NSA2	0.11	0.023
GIT2	4.15	0.046	KRT2	-0.64	0.024
GLB1	2.79	0.014	CON__H-INV_HIT000292931	-0.11	0.024
GNE	1.25	0.001	GPR108	0.17	0.024
GNG12	1.22	0.049	GAPVD1	0.12	0.024
GOLPH3	1.95	0.01	CON__P15636	-0.74	0.025
GPD1L	3.61	0.017	GTF2F1	-0.18	0.025
GPI	1.59	0.009	HN1L	-0.19	0.025
GPR108	3.69	0.005	NDUFB5	0.11	0.026
GPS1	1.64	0.035	NIF3L1	0.21	0.026
GSK3A	1.94	0.025	CON__P12763_P02765	-0.33	0.026
GSTO1	1.93	0.005	CCDC58	0.11	0.026
GSTP1	5.62	0.009	MDH2	0.19	0.026
GYS1	1.55	0.019	PSMB3	0.3	0.027
HADH	1.17	0.039	DGUOK	0.13	0.027
HINT3	-2.2	0.017	SMPDL3B	-0.68	0.028
HSD17B4	1.25	0.002	ACTR3	0.1	0.029
HSP90B1	2.53	0.044	SPC25	-0.11	0.029
HSPD1	1.21	0.04	PSAT1	0.1	0.029
ILK	2.92	0.012	CROCC	0.13	0.03
LGALSL	2.25	0.012	WDR3	0.15	0.03
LHPP	2.5	0.041	RNASEH2A	-0.1	0.03
LPCAT1	2.12	0.012	TIMM17B	0.63	0.031
LRRC57	1.49	0.018	TMCO1	0.11	0.031
LSS	-1.02	0.009	SLC35F2	0.21	0.032
LTA4H	1.1	0.042	KRT5	-0.61	0.032
MRPL57	3.09	0.009	PGAM5	0.13	0.032
MRPS30	1.83	0.016	VKORC1	0.12	0.033
MTPN	1.54	0.011	ADRA2A	-0.36	0.033
MUT	2.46	0.009	CEBPB	0.19	0.033
MYH11	2.7	0.011	ACADVL	0.12	0.034
NAA50	1.07	0.015	MARVELD3	-0.47	0.034
NARS	1.21	0.015	SNRPD3	0.13	0.036
NDRG3	1.3	0.033	CLN5	0.22	0.036
NDUFAF3	3.32	0.03	EEF2	0.11	0.036
NDUFB1	-1.93	0.031	ARHGAP32	-0.26	0.036
NFYC	2.52	0.003	UQCRC1	0.16	0.036
NSDHL	1.31	0.037	SLC25A13	0.13	0.037
OPA1	1.53	0.021	ERGIC1	0.13	0.037
PCCB	1.38	0.037	PRKCSH	0.14	0.037
PCNA	2.37	0.03	SMARCAD1	0.15	0.038
PDCD6	-1.77	0.023	SERPINB8	0.1	0.038
PDIA5	1.31	0.022	ITGB6	0.12	0.039
PDPK1_PDPK2P	-1.9	0.048	WDR46	0.21	0.039
PGD	1.13	0.015	THBS1	0.19	0.039
PIGK	2.77	0.037	SLC25A6	0.13	0.039
PIGT	3.66	0.023	KIAA0930	0.17	0.039
PIK3C3	1.66	0.011	SLC27A2	-0.11	0.04
PKM	1.85	0.04	THOP1	0.11	0.04
PLA2G4A	1.91	0.026	SULT2B1	-0.19	0.04
PLEC	7.32	0.033	TSPAN1	0.12	0.04
POLD1	3.2	0.006	PRPS1	0.1	0.04
POLR3A	-4.2	0	DPP7	-0.29	0.04
PPID	-3.22	0.048	EFTUD2	0.16	0.041
PPP1CC	1.97	0.002	PTTG1IP	-0.16	0.042
PPP2R4	2.08	0.003	ELP3	-0.14	0.042
PPP6R3	1.6	0.038	AP1G2	0.1	0.042
PRPF8	-2.08	0.044	PRDX3	0.25	0.042
PSAT1	1.51	0.034	HYI	-0.32	0.043
PSMD7	1.24	0.007	CLASRP	-0.31	0.043
PSME2	1.15	0.025	CXADR	-0.37	0.043
PSMG2	1.77	0.025	WDR43	0.17	0.043
PTP4A2	1.71	0.044	NIPBL	-0.23	0.043
PTRHD1	4.79	0.042	SAC3D1	0.29	0.043
QIL1	1.79	0.05	CCDC43	0.14	0.044
RABGGTB	3.29	0.006	NUDT3	0.13	0.044
RAN	1.41	0.016	DIABLO	0.1	0.045
RANBP1	2.94	0.017	ALDH5A1	0.29	0.045
RCC2	1.56	0.008	PPIL2	-0.13	0.045
RNMT	1.46	0.046	MDC1	-0.15	0.045
RPS3	2.42	0.045	MET	-0.14	0.045
RPS6KA3	1.4	0.004	BAX	0.16	0.046
RPS9	2.08	0.011	TSR3	0.33	0.046
SAE1	1.47	0.008	NPC2	0.26	0.047
SAMHD1	2.33	0.002	HIST2H2AC	-0.17	0.047
SERPINB1	1.69	0.005	HMGN4	-0.87	0.047
SFSWAP	-11.2	0.005	VASP	-0.11	0.047
SH3BGRL	2.18	0.013	SORD	0.16	0.048
SLC12A2	1.12	0.001	PPT1	0.17	0.048
SLC27A2	-1.62	0.029	DMAP1	0.11	0.049
SMC1B	1.26	0.03	RPS28	0.21	0.05
SNF8	1.69	0.032
SNX2	1.36	0.004
SPR	1.03	0.005
SRGAP3	6.92	0.043
SSB	1.55	0.012
SSNA1	-4.06	0.05
STX3	2.77	0.014
STXBP1	1.83	0.014
SUPT5H	1.54	0.034
TAGLN2	1.92	0.031
TCEB1	1.17	0.013
TCP1	1.36	0.022
THUMPD1	2.59	0.013
TJAP1	1.89	0.028
TPP2	1.08	0.011
TRMU	3.06	0.047
TRNT1	-2.19	0.01
TRPS1	1.87	0.006
TUBGCP2	-1.46	0.04
UBE2Z	1.36	0.031
UGGT1	1.34	0.047
UHRF2	1.79	0.029
UQCRC1	2.41	0.013
USO1	1.25	0.013
WBSCR22	2.41	0.042
WDR1	1.1	0.004
WDR4	2.39	0.007
XPNPEP1	1.27	0.023
YME1L1	1.05	0.001
YWHAG	3.74	0.011
ZNFX1	-10.8	0.03
